# Leptin Resistance in the Ovary of Obese Mice Is Associated with Profound Changes in the Transcriptome of Cumulus Cells

**DOI:** 10.1101/729657

**Authors:** Karolina Wołodko, Edyta Walewska, Marek Adamowski, Juan Castillo-Fernandez, Gavin Kelsey, António Galvão

## Abstract

**Background/Aims:** Obesity is associated with infertility, decreased ovarian performance and lipotoxicity. However, little is known about the aetiology of these reproductive impairments. Here, we hypothesise that the majority of changes in ovarian physiology in diet-induced obesity (DIO) are a consequence of transcriptional changes downstream of altered leptin signalling. Therefore, we investigated the extent to which leptin signalling is altered in the ovary upon obesity with particular emphasis on effects on cumulus cells (CCs), the intimate functional companions of the oocyte. Furthermore, we used the pharmacological hyperleptinemic (LEPT) mouse model to compare transcriptional profiles to DIO.

**Methods:** Mice were subjected to DIO for 4 and 16 weeks (wk) and leptin treatment for 16 days, to study effects in the ovary in components of leptin signalling at the transcript and protein levels, using Western blot, Real-time PCR and immunostaining. Furthermore, we used low-cell RNA sequencing to characterise changes in the transcriptome of CCs in these models.

**Results:** In the DIO model, obesity led to establishment of ovarian leptin resistance after 16 wk high fat diet (HFD), as evidenced by increases in the feedback regulator suppressor of cytokine signalling 3 (SOCS3) and decreases in the positive effectors phosphorylation of tyrosine 985 of leptin receptor (ObRb-pTyr985) and Janus kinase 2 (pJAK2). Transcriptome analysis of the CCs revealed a complex response to DIO, with large numbers and distinct sets of genes deregulated at early and late stages of obesity; in addition, there was a striking correlation between body weight and global transcriptome profile of CCs. Further analysis indicated that the transcriptome profile in 4 wk HFD CCs resembled that of LEPT CCs, in the upregulation of cellular trafficking and impairment in cytoskeleton organisation. Conversely, after 16 wk HFD CCs showed expression changes indicative of augmented inflammatory responses, cell morphogenesis, and decreased metabolism and transport, mainly as a consequence of the physiological changes of obesity.

**Conclusion:** Obesity leads to ovarian leptin resistance and major time-dependent changes in gene expression in CCs, which in early obesity may be caused by increased leptin signalling in the ovary, whereas in late obesity are likely to be a consequence of metabolic changes taking place in the obese mother.
