## Supplemental Table 3 for "Leptin Resistance in the Ovary of Obese Mice Is Associated with Profound Changes in the Transcriptome of Cumulus Cells"

### Sheet: Sheet1
ID	Total read count	BW
CONTLep_1	2883840	22.33
CONTLept_2	19033358	20.58
CONTLept_3	5896442	20.1
LEP_21	2183337	17.4
LEP_20	3938821	18.58
LEP_19	15161636	18.6
LEP_23	4044584	17.39
LEPT_18	9656947	18.58
4wk CD1	12162837	20.89
4wk CD2	2667497	19.85
4wk CD7	7796082	20.94
4wk CD8	4709604	22.95
4wk CD11	7943453	22.1
4wk HFD13	16847947	29.5
4wk HFD14	23422037	28.3
4wk HFD3	11884426	23.67
4wk HFD4	6590184	24.69
4wk HFD5	6797221	23.8
16wkCD2	11049292	20.8
16wkCD5	9415663	24.55
16wkCD8	3834040	26.04
16wkCD13	3699309	25.4
16wkCD1	6719698	21.5
16wkCD9	7851301	30.01
16wkHFD10	6979343	37.5
16wkHFD11	3836323	38.2
16wkHFD16	7683950	38.7
16wkHFD15	6721902	43.4
16wkHFD12	4588142	35.8
16wkHFD6	9025689	40.23
16wkHFD14	2241810	39.6
16wk HFD lowg21	10437441	27.4
16wk HFD lowg22	6150201	26.5
16wk HFD lowg23	6244123	28.42
