## Supplemental Table 10 for "Leptin Resistance in the Ovary of Obese Mice Is Associated with Profound Changes in the Transcriptome of Cumulus Cells"

### Sheet: upregulated genes LEPT_4WK
	Gene	CONT [rpm]	LEPT 2 [rpm]	fold of change LEPT	CD4wk [rpm]	HFD4wk [rpm]	fold of change 4wk
1	Sox17	0	8.17159	Inf	0	0.0108147	Inf
2	Atp1a2	0	3.32171	Inf	0	0.130538	Inf
3	Gm13032	0	6.69169	Inf	0	0.0108147	Inf
4	Padi1	0	16.8947	Inf	0	0.0150214	Inf
5	Padi2	0	2.50497	Inf	0	0.109763	Inf
6	Crlf1	0	7.19318	Inf	0	0.157672	Inf
7	Grap	0	2.38181	Inf	0	0.226621	Inf
8	Ccl5	0	9.38592	Inf	0	0.142905	Inf
9	Tmem30b	0	4.65436	Inf	0	0.447011	Inf
10	Ass1	0	4.34299	Inf	0.0243726	1.5526	63.7027
11	Cpeb1	0	4.64194	Inf	0.260081	1.57895	6.07101
12	Mark4	0	1.82437	Inf	2.85391	11.5704	4.05424
13	Tlr3	0	3.72915	Inf	0.477631	1.49074	3.1211
14	Cttnbp2	0	2.38094	Inf	0.267711	0.588954	2.19996
15	Sod3	0	3.84897	Inf	0.453443	0.992828	2.18953
16	Scara5	0	2.85133	Inf	0.660755	1.32965	2.01232
17	Lcn2	0.021024	13.5896	646.383	0.0760651	0.286707	3.76923
18	S100b	0.132015	61.5602	466.312	0	0.125228	Inf
19	Spdef	0.0630721	19.6402	311.394	0.100438	0.58899	5.86423
20	Gpr56	0.021024	6.40101	304.462	1.6241	5.13713	3.16306
21	Dyrk1b	0.021024	4.68176	222.686	4.76495	14.8442	3.11528
22	Mme	0.068943	9.10237	132.027	0.219354	0.937057	4.2719
23	Kcnn4	0.021024	2.73951	130.304	0.18388	0.696488	3.78773
24	Kcnab2	0.021024	2.4467	116.376	0.0380326	0.196789	5.17422
25	Slc15a1	0.0630721	6.7238	106.605	0	0.0881337	Inf
26	Ncrna00086	0.021024	2.09641	99.7151	0.199208	0.45746	2.2964
27	Cldn22	0.147168	14.5534	98.8896	0.0243726	0.120894	4.96025
28	Epsti1	0.0840961	8.2953	98.6407	0.13527	0.982988	7.26685
29	Coro1a	0.0840961	7.38442	87.8093	0.853796	1.75724	2.05815
30	Cd86	0.0420481	3.34904	79.6479	0.174835	1.2587	7.19938
31	Enho	0.189216	13.1364	69.4253	0	0.103929	Inf
32	Fam171a2	0.0420481	2.65977	63.2555	0.569024	1.19908	2.10726
33	C1qa	0.462529	22.5514	48.7567	2.11206	5.12788	2.42791
34	Elf3	0.321231	14.5624	45.3332	1.00842	2.02515	2.00824
35	Tbx2	0.161354	6.78412	42.0449	0.0987701	0.239792	2.42778
36	Cdh1	0.504577	20.4597	40.5483	0.416894	1.79255	4.29978
37	Gm20662	0.216111	6.88738	31.8696	1.75666	9.49083	5.40278
38	Gpd1	0.329546	8.44242	25.6183	0.842241	1.7683	2.09952
39	Lpxn	0.168192	4.22948	25.1467	0.503283	1.39483	2.77145
40	Anxa11	0.126144	3.00465	23.8192	3.51842	28.8886	8.21067
41	Tbc1d10c	0.161354	3.58429	22.2138	0.907544	1.84203	2.02969
42	Hvcn1	0.224426	4.86264	21.667	1.40909	3.49526	2.48051
43	Ston2	0.206829	4.40012	21.2742	1.94472	4.66433	2.39846
44	Med25	0.813114	17.141	21.0806	18.7959	45.6241	2.42734
45	Slfn5	0.153039	3.15346	20.6056	0.0380326	0.784613	20.63
46	Gm10874	0.068943	1.22942	17.8324	0.336398	3.7893	11.2643
47	Ap2a1	0.677672	11.9923	17.6964	12.5429	30.065	2.39697
48	Ucp2	7.4715	125.216	16.7592	138.498	326.19	2.3552
49	Nr1d1	0.551528	8.66015	15.7021	12.7316	29.7292	2.33507
50	Ptpn6	0.545657	8.33456	15.2743	0.991878	2.06501	2.08192
51	H2-Aa	5.68297	83.95	14.7722	5.81153	12.4119	2.13575
52	H2-Eb1	3.18399	43.3092	13.6022	3.36602	8.71378	2.58875
53	Fas	0.494327	6.21504	12.5727	0.433383	1.03774	2.3945
54	Trp53i11	0.981307	11.9996	12.2282	7.65389	18.5198	2.41966
55	Fam107b	2.62704	31.5273	12.0011	2.45017	9.04288	3.69071
56	Pnpla2	3.15711	35.8925	11.3688	31.9988	71.0076	2.21907
57	Nrm	0.549084	5.95953	10.8536	6.32119	13.7223	2.17084
58	Gm9766	0.820462	6.87361	8.37773	3.89988	12.6011	3.23115
59	Pdk2	1.55094	12.5424	8.08697	9.34908	18.9149	2.02319
60	Slco2a1	2.15821	17.0729	7.9107	11.7207	32.9522	2.81145
61	Trpc4ap	9.91821	71.6266	7.22173	69.1915	174.997	2.52917
62	Cyb5r3	23.6449	166.9	7.05859	46.0497	101.935	2.21359
63	Zbed3	1.66193	11.699	7.0394	9.96023	70.4097	7.06908
64	Gm20402	0.203402	1.38021	6.78563	0.675744	6.29845	9.32076
65	Mapkapk2	6.35775	39.2833	6.17881	39.0023	83.8712	2.15042
66	Eya2	1.89566	11.3839	6.00528	6.67472	14.6403	2.1934
67	Hpgd	3.85437	22.6046	5.86466	2.45145	11.8359	4.82812
68	Gapdh	2.34892	13.3379	5.67832	14.8656	83.2046	5.59714
69	Pigt	8.39479	47.4704	5.65474	36.6623	84.3894	2.3018
70	Arf2	5.50992	29.0813	5.27799	9.02983	18.111	2.00569
71	Fzd6	2.84464	14.7484	5.18462	8.11332	24.2954	2.99451
72	Slc38a10	8.08573	41.2094	5.09656	30.7317	69.4566	2.2601
73	Raver1	3.37224	16.8924	5.00926	19.5496	40.3281	2.06285
74	Serp1	60.8129	303.943	4.998	133.942	336.787	2.51442
75	1500003O03Rik	11.5245	53.6755	4.65753	48.9447	124.119	2.5359
76	Tm9sf2	64.4028	299.095	4.64413	277.285	646.514	2.33158
77	Dnmbp	0.321231	1.49087	4.64112	0.842241	4.98854	5.92293
78	G6pdx	5.94418	27.5156	4.629	17.1318	37.848	2.20922
79	Txnip	10.0259	45.9961	4.58774	20.1042	91.3412	4.54338
80	Abhd4	18.3913	83.0392	4.51513	73.1234	204.231	2.79296
81	Hpcal1	8.47046	37.7568	4.45747	17.1158	40.2921	2.35409
82	BC005764	0.861527	3.5382	4.10689	3.32329	13.7477	4.13678
83	Tkt	26.103	105.033	4.0238	79.3804	176.888	2.22836
84	Got2	8.85141	35.5921	4.02106	23.5113	53.6773	2.28305
85	Poc5	3.06475	12.2482	3.99645	4.6816	12.1781	2.60126
86	Sf3b4	3.12046	12.2142	3.91423	12.0665	25.7365	2.13288
87	Samd9l	3.32037	12.3787	3.72811	6.08492	15.0505	2.47342
88	Klf3	4.34725	16.0989	3.70325	10.8269	24.6155	2.27356
89	Gm13789	1.43262	5.03244	3.51276	1.88819	10.241	5.42371
90	Farsb	14.7012	51.1086	3.47649	33.155	68.7901	2.07481
91	Tax1bp3	2.54204	8.64135	3.39938	3.24744	12.0714	3.7172
92	Cdc42se2	19.0211	64.4115	3.38632	13.2163	45.0725	3.41037
93	Nupl1	3.16156	10.6693	3.37471	7.17615	32.9889	4.59701
94	Eif2s3x	4.33695	14.3742	3.31435	7.09936	32.7484	4.61286
95	Atp6v0e2	23.2466	73.7649	3.17315	55.7487	122.393	2.19544
96	Micu1	4.75995	15.1031	3.17296	7.10947	19.9002	2.79911
97	Scamp1	11.9431	36.9773	3.09611	23.7493	60.794	2.55982
98	Atp1a1	56.1519	173.299	3.08625	139.443	352.422	2.52735
99	Olfml2b	10.4923	32.1056	3.05991	12.5986	50.4073	4.00103
100	Arf1	55.3015	168.926	3.05463	140.537	344.626	2.45222
101	Cdh2	17.7004	53.7211	3.03501	40.8581	90.9276	2.22545
102	Ap1g1	9.6162	28.9334	3.00882	20.4656	56.3851	2.75512
103	Mgp	13.1932	39.3902	2.98564	44.9002	112.054	2.49563
104	Gas7	10.5491	31.2063	2.95821	10.2211	39.6845	3.8826
105	Ptpn9	6.93819	20.4187	2.94294	17.2579	45.3882	2.63
106	Scarb2	7.36502	21.2281	2.88229	9.48132	32.2125	3.39747
107	Car12	2.10099	6.04546	2.87743	3.02177	10.0131	3.31366
108	Dnajb9	16.4693	47.085	2.85896	25.6053	79.2397	3.09466
109	Xpo5	3.11656	8.83071	2.83348	8.5678	24.2585	2.83136
110	Gdi2	81.0167	229.482	2.83253	172.796	345.704	2.00065
111	Nek2	1.12065	3.16474	2.82401	2.15472	11.966	5.55338
112	Lamp1	84.2598	236.427	2.80592	199.438	415.528	2.08349
113	Wee1	2.26725	6.34572	2.79886	3.46924	14.0518	4.0504
114	Hdac2	34.8379	97.0515	2.7858	57.6966	134.742	2.33536
115	Gm15441	1.51134	4.19282	2.77424	1.13766	13.7262	12.0653
116	Papss1	11.8066	32.6902	2.7688	19.0291	51.8855	2.72665
117	Kctd5	12.9459	34.6531	2.67677	14.8493	33.9125	2.28377
118	Ddx5	290.506	768.288	2.64465	647.493	1299.09	2.00633
119	Zfp143	4.67044	12.0037	2.57014	8.67654	28.057	3.23366
120	AC129188,1	1.41893	3.57977	2.52287	1.4318	10.9717	7.6629
121	Vps35	47.8849	114.545	2.39209	78.8827	223.358	2.83152
122	Srp54a	2.47506	5.86657	2.37027	3.10744	11.6551	3.75071
123	Dbf4	6.64668	15.6107	2.34864	13.9909	30.4148	2.1739
124	Calu	111.171	257.615	2.31728	214.772	576.478	2.68414
125	Nfxl1	6.23551	14.1869	2.27518	18.0225	45.2211	2.50914
126	Ezr	73.5063	166.906	2.27063	109.572	248.955	2.27206
127	Dstn	99.1608	221.883	2.23761	87.3624	308.923	3.53611
128	Gm10509	0.182378	0.400596	2.19651	0	1.85957	Inf
129	Asnsd1	19.5902	42.8148	2.18552	26.2585	55.1851	2.10161
130	Arcn1	48.1135	104.151	2.1647	88.2442	231.015	2.61791
131	Spata5	6.25609	13.4573	2.15107	8.54688	19.0413	2.22787
132	Sec24d	7.04477	14.9583	2.12332	11.4811	45.788	3.9881
133	Hexb	21.0721	44.4224	2.10811	24.9417	64.9925	2.60577
134	Depdc1a	1.87463	3.95012	2.10715	2.07687	7.21606	3.47448
135	M6pr	36.1713	75.7489	2.09417	58.4308	159.946	2.73736
136	Slc10a3	5.17942	10.8165	2.08836	8.53744	25.7897	3.02077
137	Stk24	35.4076	73.8624	2.08606	72.8428	187.217	2.57015
138	Crnkl1	10.176	21.1224	2.07571	11.9643	35.0876	2.93269
139	Ddx20	9.36872	19.4307	2.074	11.1454	29.7115	2.66581
140	Lta4h	18.1659	37.2979	2.05319	29.2967	64.8401	2.21322
141	Erap1	9.92074	20.1801	2.03413	16.3899	40.0629	2.44437
142	Erp44	46.2452	93.4464	2.02067	52.1544	162.632	3.11828
143	Mcm4	6.25061	12.6209	2.01915	4.00198	18.5042	4.62377
144	0610007L01Rik	19.4272	39.1893	2.01724	28.0187	65.2119	2.32745

### Sheet: upregulated pathways LEPT_4WK
term_ID	description	frequency	plot_X	plot_Y	plot_size	log10 p-value	uniqueness	dispensability	representative	eliminated
GO:0006810	transport	0.17616	4.26	4.916	6.354	-7.3261	0.724	0.6	6810	0
GO:0051179	localization	0.18495	2.853	-2.853	6.375	-7.0825	0.981	0	51179	0
GO:0051234	establishment of localization	0.17756	null	null	6.358	-6.7595	0.73	0.794	6810	1
GO:0016192	vesicle-mediated transport	0.01085	5.271	4.507	5.144	-6.0696	0.789	0	16192	0
GO:0048518	positive regulation of biological process	0.01744	-3.967	6.395	5.35	-5.7423	0.705	0.323	48518	0
GO:0048522	positive regulation of cellular process	0.01585	-4.58	4.794	5.308	-5.6925	0.631	0	48522	0
GO:0065008	regulation of biological quality	0.03395	-3.836	5.499	5.639	-5.4647	0.698	0.339	65008	0
GO:0050793	regulation of developmental process	0.01205	-4.768	5.648	5.189	-5.2366	0.654	0.309	50793	0
GO:0032879	regulation of localization	0.00726	-0.416	5.045	4.969	-5.1959	0.615	0.292	32879	0
GO:0032880	regulation of protein localization	0.00219	0.246	5.108	4.449	-5.1791	0.53	0.258	32880	0
GO:0009636	response to toxic substance	0.00833	-5.723	-2.214	5.029	-5.158	0.882	0	9636	0
GO:0051049	regulation of transport	0.00529	null	null	4.832	-4.6757	0.532	0.86	32880	1
GO:0060341	regulation of cellular localization	0.00194	null	null	4.396	-4.5575	0.536	0.791	32880	1
GO:0071702	organic substance transport	0.0498	4.371	5.372	5.805	-4.5058	0.757	0.38	71702	0
GO:0051223	regulation of protein transport	0.00152	null	null	4.291	-4.4486	0.525	0.775	32880	1
GO:1902822	regulation of late endosome to lysosome transport	0	0.877	6.732	1.602	-4.4112	0.679	0.519	1902822	0
GO:1903335	regulation of vacuolar transport	1e-05	0.724	6.48	1.929	-4.4112	0.668	0.541	1903335	0
GO:0008360	regulation of cell shape	0.0064	null	null	4.914	-4.3675	0.577	0.733	50793	1
GO:0098657	import into cell	0.00015	5.726	2.011	3.288	-4.2426	0.844	0.215	98657	0
GO:0070201	regulation of establishment of protein localization	0.00165	null	null	4.327	-4.2299	0.53	0.948	32880	1
GO:0090087	regulation of peptide transport	0.00033	0.607	5.222	3.628	-4.1707	0.576	0.692	90087	0
GO:0048523	negative regulation of cellular process	0.0183	-4.317	6.058	5.371	-4.0953	0.652	0.341	48523	0
GO:0051259	protein oligomerization	0.00188	4.991	-3.405	4.382	-4.0768	0.901	0.697	51259	0
GO:0042221	response to chemical	0.03071	-5.847	-1.789	5.595	-4.065	0.88	0.446	42221	0
GO:0065003	macromolecular complex assembly	0.01497	4.861	-3.482	5.283	-4.0531	0.887	0.613	65003	0
GO:0048519	negative regulation of biological process	0.01984	-3.692	6.57	5.406	-4.0477	0.702	0.345	48519	0
GO:1903827	regulation of cellular protein localization	0.00132	null	null	4.229	-4.0128	0.517	0.931	32880	1
GO:0031328	positive regulation of cellular biosynthetic process	0.0067	null	null	4.934	-4.0044	0.63	0.869	48522	1
GO:0043323	positive regulation of natural killer cell degranulation	0	-0.518	3.241	1.799	-3.9355	0.543	0.533	43323	0
GO:0009891	positive regulation of biosynthetic process	0.00674	null	null	4.937	-3.857	0.642	0.902	48522	1
GO:0006897	endocytosis	0.00235	4.22	3.561	4.48	-3.857	0.799	0.271	6897	0
GO:0009889	regulation of biosynthetic process	0.10834	null	null	6.143	-3.8356	0.615	0.842	31326	1
GO:0042127	regulation of cell proliferation	0.00313	-5.352	5.702	4.603	-3.7352	0.724	0.273	42127	0
GO:0043933	macromolecular complex subunit organization	0.02371	5.214	-3.24	5.483	-3.7144	0.896	0.041	43933	0
GO:0031326	regulation of cellular biosynthetic process	0.10816	-3.893	4.349	6.142	-3.6882	0.597	0.449	31326	0
GO:0045184	establishment of protein localization	0.02407	null	null	5.49	-3.6737	0.704	0.943	32880	1
GO:0015917	aminophospholipid transport	1e-05	4.153	2.072	2.09	-3.6364	0.778	0.383	15917	0
GO:0043321	regulation of natural killer cell degranulation	0	null	null	1.806	-3.6364	0.57	0.912	43323	1
GO:0097190	apoptotic signaling pathway	0.00117	-4.879	1.581	4.177	-3.6271	0.676	0.32	97190	0
GO:0006886	intracellular protein transport	0.01199	null	null	5.187	-3.6216	0.667	0.896	51649	1
GO:0015031	protein transport	0.02251	null	null	5.461	-3.6198	0.693	0.715	32880	1
GO:0080090	regulation of primary metabolic process	0.11675	null	null	6.175	-3.6038	0.609	0.856	31326	1
GO:0071705	nitrogen compound transport	0.01767	4.903	5.28	5.355	-3.5528	0.78	0.407	71705	0
GO:0006006	glucose metabolic process	0.0043	1.405	-5.453	4.741	-3.5498	0.907	0	6006	0
GO:0007041	lysosomal transport	0.00017	3.693	6.77	3.341	-3.5498	0.822	0.642	7041	0
GO:0046907	intracellular transport	0.01564	null	null	5.302	-3.5229	0.731	0.937	51649	1
GO:0015833	peptide transport	0.00298	null	null	4.582	-3.4908	0.766	0.82	90087	1
GO:2000026	regulation of multicellular organismal development	0.00416	null	null	4.728	-3.4698	0.635	0.829	50793	1
GO:0030178	negative regulation of Wnt signaling pathway	0.00037	null	null	3.681	-3.4522	0.631	0.867	30111	1
GO:0042592	homeostatic process	0.01661	-3.57	5.992	5.329	-3.4498	0.709	0.306	42592	0
GO:0022603	regulation of anatomical structure morphogenesis	0.0083	null	null	5.027	-3.4342	0.644	0.887	50793	1
GO:0051649	establishment of localization in cell	0.01679	5.053	3.772	5.333	-3.4271	0.732	0.401	51649	0
GO:0018101	protein citrullination	0.00014	-0.565	-5.293	3.253	-3.4168	0.862	0.224	18101	0
GO:0036414	histone citrullination	1e-05	null	null	2.033	-3.4168	0.843	0.858	18101	1
GO:0042886	amide transport	0.00337	4.818	4.11	4.636	-3.3979	0.785	0.46	42886	0
GO:0019222	regulation of metabolic process	0.11942	-3.95	5.186	6.185	-3.3799	0.64	0.609	19222	0
GO:0050854	regulation of antigen receptor-mediated signaling pathway	0.0001	-5.311	1.921	3.117	-3.3799	0.625	0.633	50854	0
GO:0030111	regulation of Wnt signaling pathway	0.00071	-4.594	1.759	3.96	-3.3507	0.637	0.362	30111	0
GO:0010035	response to inorganic substance	0.00317	-5.557	-2.257	4.609	-3.3325	0.889	0.641	10035	0
GO:0060828	regulation of canonical Wnt signaling pathway	0.00047	null	null	3.78	-3.3215	0.642	0.931	30111	1
GO:0006796	phosphate-containing compound metabolic process	0.1311	-2.498	-4.455	6.226	-3.3063	0.903	0.532	6796	0
GO:0050858	negative regulation of antigen receptor-mediated signaling pathway	4e-05	null	null	2.713	-3.3036	0.629	0.836	50854	1
GO:0008104	protein localization	0.02626	null	null	5.527	-3.2899	0.709	0.912	32880	1
GO:0051239	regulation of multicellular organismal process	0.00628	-4.817	4.599	4.906	-3.2774	0.692	0.287	51239	0
GO:1902600	hydrogen ion transmembrane transport	0.01015	4.168	4.36	5.115	-3.2652	0.747	0.314	1902600	0
GO:0097527	necroptotic signaling pathway	2e-05	-5.679	0.937	2.29	-3.2426	0.746	0.608	97527	0
GO:0006793	phosphorus metabolic process	0.13507	-0.868	-2.899	6.239	-3.2248	0.931	0.094	6793	0
GO:0033036	macromolecule localization	0.0303	4.675	5.066	5.59	-3.2175	0.774	0.423	33036	0
GO:0046496	nicotinamide nucleotide metabolic process	0.01136	-1.269	-4.76	5.164	-3.2104	0.823	0.323	46496	0
GO:0016202	regulation of striated muscle tissue development	0.00023	-5.787	4.398	3.469	-3.1898	0.684	0.543	16202	0
GO:0019362	pyridine nucleotide metabolic process	0.01137	null	null	5.164	-3.1746	0.824	0.962	46496	1
GO:0002694	regulation of leukocyte activation	0.00086	null	null	4.045	-3.1669	0.681	0.735	50854	1
GO:0006739	NADP metabolic process	0.00357	null	null	4.661	-3.1561	0.837	0.875	46496	1
GO:0051716	cellular response to stimulus	0.09561	-5.965	-1.748	6.089	-3.1524	0.847	0.633	51716	0
GO:1901861	regulation of muscle tissue development	0.00024	null	null	3.481	-3.1494	0.714	0.85	16202	1
GO:0048634	regulation of muscle organ development	0.00024	null	null	3.492	-3.1361	0.69	0.854	16202	1
GO:0022607	cellular component assembly	0.02484	null	null	5.503	-3.1013	0.89	0.759	65003	1
GO:0006531	aspartate metabolic process	0.00018	0.035	-5.398	3.357	-3.098	0.881	0.365	6531	0
GO:0072524	pyridine-containing compound metabolic process	0.01351	0.545	-4.89	5.239	-3.0878	0.911	0.046	72524	0
GO:0051173	positive regulation of nitrogen compound metabolic process	0.00685	null	null	4.944	-3.0605	0.634	0.904	48522	1
GO:0090090	negative regulation of canonical Wnt signaling pathway	0.00025	null	null	3.513	-3.0545	0.639	0.896	30111	1
GO:0050767	regulation of neurogenesis	0.00146	null	null	4.272	-3.0506	0.642	0.839	50793	1
GO:0031325	positive regulation of cellular metabolic process	0.01004	null	null	5.11	-3.0325	0.622	0.941	48522	1
GO:0016482	cytosolic transport	0.00076	5.601	3.18	3.988	-3.0218	0.785	0.676	16482	0
GO:0051960	regulation of nervous system development	0.00172	null	null	4.345	-3.0159	0.653	0.851	50793	1
GO:0010648	negative regulation of cell communication	0.0029	null	null	4.571	-3.0137	0.659	0.781	48523	1
GO:0031323	regulation of cellular metabolic process	0.11662	null	null	6.175	-3.0119	0.598	0.871	31326	1
GO:0002695	negative regulation of leukocyte activation	0.00028	null	null	3.549	-3.0074	0.672	0.917	50854	1
GO:0010648	negative regulation of cell communication	0.0029	null	null	4.571	-3.0164	0.68	0.781	48523	1
GO:0002695	negative regulation of leukocyte activation	0.00028	null	null	3.549	-3.007	0.689	0.917	50854	1
GO:0050708	regulation of protein secretion	0.00075	null	null	3.984	-3.0017	0.504	0.935	32880	1

### Sheet: downregulated genes LEPT_4WK
	Gene	CONT [rpm]	LEPT 2 [rpm]	fold of change LEPT	CD4wk [rpm]	HFD4wk [rpm]	fold of change 4wk
177	9130024F11Rik	1.79054	0	0	0.222048	0.11896	0.53574
176	AC226737,2	12.1563	0.109146	0.00897856	0.433113	0.286029	0.660404
175	Gm17151	2.3318	0.0590715	0.025333	0.123143	0.0325711	0.264499
174	Il5	1.45266	0.0590715	0.0406644	0.759893	0.595014	0.783023
173	Igsf3	4611.84	283.028	0.0613698	435.43	398.295	0.914715
172	Zfp957	19.7888	1.61265	0.0814933	4.64181	4.48737	0.966728
171	4930518I15Rik	47.3432	3.96843	0.0838226	7.41944	5.38855	0.726275
170	Cdkn1b	4501.39	400.548	0.0889833	522.481	490.116	0.938054
169	Lass3	20.496	1.85741	0.0906231	2.50967	2.06325	0.822122
168	Clasp2	6015.78	559.542	0.0930123	463.453	399.215	0.861393
167	Chsy1	551.382	63.6092	0.115363	60.9728	43.839	0.718993
166	Efna5	294.822	34.9174	0.118435	31.2437	20.8627	0.66774
165	4933407H18Rik	321.878	43.0894	0.133869	49.5433	48.3628	0.976172
164	Dhdh	129.787	19.4328	0.149729	18.592	13.5127	0.726805
163	Klhdc5	241.671	36.5736	0.151336	24.2917	22.6481	0.93234
162	Gm15718	2.60365	0.414832	0.159327	1.46909	0.561552	0.382245
161	Gm9990	6.00333	0.972799	0.162043	2.96816	1.03593	0.349013
160	Hk2	286.234	47.4813	0.165883	83.7723	66.2807	0.791201
159	Pitpnc1	286.063	50.6001	0.176884	66.9325	56.4732	0.843734
158	Gm16152	16.8247	3.09704	0.184077	5.12185	2.96646	0.579178
157	Myh9	497.357	94.1356	0.189272	89.1832	78.5524	0.880798
156	1110005A03Rik	830.955	157.681	0.189759	164.566	146.309	0.889061
155	Gm12940	784.398	149.743	0.190902	133.445	88.4586	0.662885
154	Spnb2	908.158	177.307	0.195238	249.225	239.054	0.959188
153	Kif7	17.5885	3.58949	0.204082	4.51516	4.07008	0.901426
152	Gdf11	31.2378	6.40819	0.205143	6.60095	3.68224	0.557836
151	D17H6S53E	185.661	39.4992	0.212748	15.6494	15.4135	0.98493
150	Fam120a	1421.45	305.559	0.214963	231.568	224.804	0.970793
149	Brd1	284.458	61.6414	0.216697	65.9717	37.3122	0.565578
148	Tet2	95.5903	21.5192	0.225119	25.5207	24.1969	0.948127
147	Ppm1k	148.112	33.7506	0.227871	31.8507	31.3569	0.984496
146	Cst8	10.1162	2.37636	0.234906	5.02262	4.6111	0.918067
145	Tnfrsf10b	26.6159	6.52708	0.245232	7.43332	7.28206	0.979651
144	Efha2	157.779	38.9671	0.246973	16.6541	14.379	0.863393
143	Igf2r	150.986	39.585	0.262177	21.4346	19.4984	0.90967
142	Zfp697	10.6761	2.80529	0.262762	8.7684	3.42028	0.390068
141	Gm17477	13.9904	3.69252	0.263933	7.61268	6.50322	0.854261
140	4933408B17Rik	5.376	1.42209	0.264526	3.20399	0.7003	0.218572
139	Acat2	61.6859	16.981	0.275282	12.3879	12.0712	0.974436
138	5930416I19Rik	93.4359	25.9615	0.277854	20.562	18.967	0.922434
137	Lancl3	9.60285	2.74233	0.285574	2.73635	2.69437	0.984661
136	Scn3b	1.17836	0.34967	0.296742	4.42805	1.09047	0.246263
135	C430048L16Rik	46.9694	14.1695	0.301674	12.461	6.94416	0.557272
134	Qtrt1	72.6759	22.068	0.303649	14.2869	13.7353	0.961393
133	Nfia	1578.31	481.247	0.304913	313.523	262.267	0.836514
132	Gm9897	5.59649	1.70673	0.304965	1.7925	1.71038	0.954186
131	Mycn	17.1943	5.32697	0.309809	7.77231	7.47714	0.962024
130	Zfp329	88.3687	28.8919	0.326948	37.6505	26.2266	0.696581
129	Etos1	1.95138	0.638124	0.327011	4.21923	1.10332	0.261498
128	Qk	384.074	125.672	0.327207	111.674	110.546	0.989901
127	Usp42	95.855	32.6951	0.341089	36.1882	24.1189	0.666485
126	Arid1b	129.679	44.7153	0.344814	45.7831	35.0036	0.764553
125	Mreg	209.801	72.5885	0.345988	46.936	36.4188	0.775925
124	Pdzd8	132.72	46.1739	0.347905	44.8119	42.1955	0.941614
123	Pan3	453.476	157.898	0.348196	152.069	115.595	0.760154
122	Gm15963	6.92452	2.45485	0.354515	4.36177	0.405245	0.0929083
121	Kif2a	244.66	88.1075	0.360123	56.0867	45.9618	0.819478
120	Kdm6b	174.961	63.3873	0.362293	65.3352	36.782	0.562973
119	Sfmbt2	12.7771	4.63669	0.36289	10.5041	01,08,4632	0.805704
118	Cdan1	39.2643	14.2824	0.363751	12.7807	11.5748	0.90565
117	Slc22a15	16.3092	5.97114	0.366121	15.0899	5.7412	0.380467
116	Wasf1	90.9922	33.8943	0.372496	26.796	23.1158	0.862658
115	Sp1	183.868	68.8745	0.374586	100.088	53.3457	0.532989
114	Rufy2	46.6913	17.876	0.382855	26.4476	17.3941	0.657684
113	Aebp2	122.561	46.9304	0.382914	53.5786	34.5067	0.644039
112	Rabgef1	145.885	56.672	0.388469	47.7302	47.1189	0.987194
111	Nlk	109.288	42.6147	0.389932	28.7182	23.3138	0.811815
110	Smcr7	37.0977	14.4839	0.390426	12.0083	10.6975	0.890839
109	Lsm7	102.34	39.9966	0.390821	12.4818	10.2327	0.81981
108	Csrnp2	30.7757	12.0903	0.392853	15.1143	14.3623	0.950248
107	AI413582	73.6751	29.0974	0.394942	29.7089	28.9603	0.974802
106	Mfap1a	72.179	29.321	0.406226	26.5316	19.1384	0.721342
105	Mdn1	47.46	19.4901	0.410664	31.309	25.3382	0.809293
104	Repin1	220.901	91.016	0.412022	65.4041	53.9008	0.824119
103	Brwd1	232.176	96.4787	0.415541	128.878	120.235	0.932932
102	Rc3h1	172.369	71.8263	0.416702	71.6422	65.8452	0.919085
101	Utrn	124.44	52.0136	0.417982	51.8345	48.2532	0.930909
100	Cbx1	380.743	160.14	0.4206	122.132	107.145	0.877289
99	Rpl5	1675.26	707.523	0.422336	625.691	622.988	0.99568
98	Tial1	267.469	113.483	0.424284	116.453	75.0479	0.64445
97	Auts2	135.849	58.5644	0.431101	89.702	45.8138	0.510733
96	Thsd7a	7.72094	3.34247	0.43291	9.87284	8.58168	0.869221
95	Alpk3	38.2234	16.5611	0.43327	22.6422	9.55155	0.421847
94	Klf7	136.153	59.0518	0.433717	60.6267	52.6683	0.86873
93	Ikzf2	40.0229	17.5555	0.438637	14.6225	13.1736	0.900911
92	Gm20682	3.67303	1.62386	0.442103	3.98667	0.637928	0.160015
91	Gm13507	7.12449	3.16742	0.444582	2.9342	2.11919	0.722237
90	Crybg3	51.0949	22.919	0.448557	15.4731	12.2628	0.79252
89	Wsb1	272.2	123.548	0.453887	145.955	129.515	0.887361
88	Sox5	54.7747	25.2824	0.46157	16.5444	13.3668	0.807937
87	Foxp1	356.928	166.143	0.465481	150.253	101.737	0.677105
86	Kat2b	105.016	49.1118	0.467659	69.2578	60.0127	0.866512
85	Cdc42bpa	153.307	72.3084	0.471658	55.5046	46.5113	0.837972
84	Lpcat1	46.1085	22.0394	0.47799	18.1117	16.6623	0.919972
83	Gm12216	10.8292	5.29055	0.488544	17.2895	11.874	0.686778
82	Ahnak	521.77	256.763	0.492101	156.522	132.057	0.843698
81	Fosl2	595.713	294.988	0.495184	363.393	190.105	0.523138
80	Hdac4	44.231	22.0623	0.498798	25.8987	19.8566	0.7667
79	Runx1	314.842	157.21	0.499331	241.965	167.792	0.693457
78	Epha7	14.8118	7.40653	0.500044	9.32607	8.85044	0.948999
77	Bcl11a	64.5293	32.9325	0.510349	31.9818	21.8907	0.684475
76	Exosc8	81.2383	41.9736	0.516672	35.0562	34.8408	0.993856
75	Atp6v0b	376.096	197.227	0.524406	155.123	139.52	0.899417
74	Slc38a9	57.0058	30.211	0.529964	57.4546	36.5495	0.636147
73	Aimp2	43.9528	23.3116	0.530378	18.6076	15.1127	0.812176
72	Akap13	101.161	53.8553	0.532375	53.9702	48.9009	0.906073
71	Psen2	69.5695	37.0599	0.532703	32.2094	27.2505	0.846044
70	Ipo8	99.9664	53.2944	0.533123	62.0367	41.8012	0.673813
69	Pigv	31.0447	16.5548	0.533259	13.333	8.6766	0.650763
68	Iqsec1	43.8253	23.5258	0.536808	21.3	11.4135	0.535846
67	Helz	100.694	54.0565	0.536842	52.2758	42.8151	0.819023
66	Mll2	110.707	59.7809	0.539992	86.2981	76.658	0.888293
65	Tra2b	267.721	145.334	0.542856	133.139	97.3189	0.730958
64	Sfpq	547.161	297.844	0.544345	329.736	181.674	0.550968
63	Aasdh	25.5245	13.9044	0.544748	20.269	12.6066	0.621965
62	Smg7	106.769	58.3353	0.546369	47.1797	36.7645	0.779244
61	Ywhag	226.794	124.967	0.551018	135.184	84.7494	0.626918
60	D14Abb1e	166.53	95.2854	0.572181	150.306	102.596	0.682579
59	Ccdc28b	36.853	21.2886	0.577661	13.7037	10.7834	0.786902
58	Gm13476	6.37333	3.70307	0.581026	6.67991	2.11861	0.317161
57	Zfp687	52.1398	30.3443	0.581979	32.2208	29.8447	0.926257
56	1110038B12Rik	61.6038	35.9613	0.583751	40.0321	37.5192	0.937227
55	2900010M23Rik	150.196	89.1815	0.593766	35.3758	17.5031	0.494776
54	Pdp1	54.6241	32.5027	0.595025	43.0104	32.5335	0.756411
53	Zc3h11a	246.491	146.988	0.596322	145.327	93.9929	0.64677
52	Heatr6	29.3536	18.0766	0.615821	14.3066	13.3981	0.936499
51	A730049H05Rik	20.1141	12.4235	0.61765	21.9842	10.0017	0.454949
50	Ccnt2	131.942	81.6782	0.619047	120.196	100.342	0.834816
49	Picalm	212.412	132.708	0.624767	170.05	110.362	0.648995
48	2410089E03Rik	49.0894	30.9971	0.631442	49.6099	46.6662	0.940665
47	Bach1	18.0417	11.4284	0.633443	12.8066	11.2361	0.877362
46	Tes	487.36	309.95	0.635978	265.181	176.022	0.663779
45	Strn3	320.797	204.843	0.638544	205.034	165.36	0.806503
44	Gm17066	59.0973	37.8557	0.640565	51.3755	19.8176	0.38574
43	Fhl3	13.5391	8.71172	0.643451	10.6483	4.86239	0.456636
42	Ggnbp2	300.049	193.367	0.64445	173.643	157.415	0.906544
41	Nrp1	36.3976	23.7341	0.65208	43.1961	32.3957	0.749968
40	Cacna2d1	68.746	44.8915	0.653006	46.7229	46.0169	0.98489
39	Zkscan3	97.7254	63.8323	0.65318	111.222	105.428	0.947902
38	Clcn4-2	117.303	76.9565	0.656048	86.5321	78.6991	0.909479
37	Apbb2	154.155	102.323	0.66377	157.058	151.732	0.966087
36	Akap9	103.672	69.0218	0.665774	67.787	58.9758	0.870016
35	Macf1	111.41	74.3329	0.667203	85.3332	73.7552	0.864319
34	Tmcc1	32.2429	21.7271	0.673857	20.892	11.0769	0.530198
33	Irf2bp2	122.772	82.8837	0.675105	105.562	48.7889	0.462183
32	Glcci1	27.5259	18.7283	0.680388	38.2754	20.387	0.53264
31	Ypel2	136.879	94.6704	0.691638	108.878	60.2199	0.553094
30	BC003965	64.2035	44.4983	0.693083	38.6469	26.9383	0.697036
29	Snx27	70.6875	50.2307	0.710602	63.0528	54.3823	0.862489
28	Prpf39	237.14	169.963	0.716718	180.103	159.262	0.884282
27	Mbd2	24.53	17.6116	0.717963	22.5836	11.7353	0.519639
26	2410004B18Rik	28.1097	20.6301	0.733916	21.9688	19.1943	0.873708
25	Med13l	78.6572	58.1707	0.739547	74.8218	37.1617	0.49667
24	Zfp148	142.772	105.891	0.741677	86.2696	86.1472	0.998582
23	Wdr26	221.54	166.456	0.751362	212.067	184.593	0.870447
22	Fam113b	59.909	45.1505	0.753651	20.4974	7.93763	0.387251
21	Zbed6	254.862	193.739	0.760172	248.1	142.959	0.576216
20	Rnf169	32.5001	25.5042	0.784743	28.0667	17.6973	0.630543
19	Rictor	57.1899	45.7087	0.799244	53.1296	42.6348	0.802467
18	Rad9b	25.5413	20.7286	0.811571	13.3868	5.63535	0.420962
17	Egfl8	20.0538	16.681	0.831813	7.95053	1.37778	0.173294
16	Rps6kb1	72.6607	60.7013	0.835407	69.0689	66.3553	0.960713
15	Cnnm3	23.4883	20.1892	0.859542	33.6761	13.344	0.396246
14	Tshz1	271.122	236.046	0.870625	218.902	107.813	0.492516
13	Grlf1	53.5342	47.1023	0.879854	46.574	32.912	0.70666
12	Dnmt3a	81.8558	72.7375	0.888605	62.0381	34.3584	0.553828
11	Fads6	96.361	85.8267	0.890679	184.985	56.2893	0.30429
10	Pdgfa	53.6372	49.3907	0.920828	23.8831	15.7102	0.657796
9	Bcl2l2	16.4766	15.3849	0.933744	33.7486	16.0843	0.476593
8	Rffl	61.9201	57.8584	0.934404	62.1964	32.1292	0.516576
7	Dpep2	41.616	40.1207	0.964069	24.3666	12.7487	0.523203
6	Gpbp1l1	66.9581	65.0283	0.971179	64.9763	34.3745	0.529031
5	Camk2n1	83.5159	81.3727	0.974338	87.3542	43.1673	0.494164
4	Wnt10b	9.85963	9.62889	0.976597	12.1448	4.47205	0.368229
3	Tnrc6c	47.3345	46.9184	0.991211	55.8006	24.5205	0.43943
2	2610002J02Rik	53.9201	53.6176	0.99439	41.4694	25.8603	0.623601
1	Kcnmb4	10.4786	10.4225	0.994643	18.9865	8.51612	0.448535

### Sheet: downregulated pathways LEPT_4WK
term_ID	description	frequency	plot_X	plot_Y	plot_size	log10 p-value	uniqueness	dispensability	representative	eliminated
GO:0010468	regulation of gene expression	0.10815	4.837	3.063	6.142	-10.2741	0.344	0.575	10468	0
GO:0060255	regulation of macromolecule metabolic process	0.11716	null	null	6.177	-9.9706	0.34	0.857	10468	1
GO:0019222	regulation of metabolic process	0.11942	4.957	4.299	6.185	-9.466	0.464	0.609	19222	0
GO:0010629	negative regulation of gene expression	0.00784	null	null	5.002	-9.2549	0.37	0.833	9892	1
GO:0051171	regulation of nitrogen compound metabolic process	0.10926	null	null	6.147	-9.214	0.347	0.859	10468	1
GO:2000112	regulation of cellular macromolecule biosynthetic process	0.10683	null	null	6.137	-8.9706	0.328	0.849	10468	1
GO:0031323	regulation of cellular metabolic process	0.11662	null	null	6.175	-8.8928	0.337	0.872	10468	1
GO:0019219	regulation of nucleobase-containing compound metabolic process	0.10258	null	null	6.119	-8.821	0.332	0.862	10468	1
GO:0009892	negative regulation of metabolic process	0.0126	5.916	3.312	5.209	-8.7496	0.375	0	9892	0
GO:0031326	regulation of cellular biosynthetic process	0.10816	null	null	6.142	-8.7077	0.332	0.888	10468	1
GO:0080090	regulation of primary metabolic process	0.11675	null	null	6.175	-8.6326	0.345	0.872	10468	1
GO:0010556	regulation of macromolecule biosynthetic process	0.10749	null	null	6.14	-8.52	0.336	0.89	10468	1
GO:0051252	regulation of RNA metabolic process	0.10029	null	null	6.109	-8.4123	0.326	0.837	10468	1
GO:0009889	regulation of biosynthetic process	0.10834	null	null	6.143	-8.3686	0.352	0.857	10468	1
GO:0010605	negative regulation of macromolecule metabolic process	0.01169	null	null	5.176	-8.1884	0.353	0.929	9892	1
GO:0048518	positive regulation of biological process	0.01744	5.355	5.352	5.35	-7.8297	0.567	0.314	48518	0
GO:0009893	positive regulation of metabolic process	0.01048	null	null	5.129	-7.6696	0.368	0.867	10604	1
GO:0010604	positive regulation of macromolecule metabolic process	0.00988	5.124	2.666	5.103	-7.5622	0.347	0.416	10604	0
GO:0051173	positive regulation of nitrogen compound metabolic process	0.00685	null	null	4.944	-7.3788	0.364	0.94	10604	1
GO:0006355	regulation of transcription, DNA-templated	0.09917	null	null	6.105	-7.3747	0.32	0.886	10468	1
GO:1903506	regulation of nucleic acid-templated transcription	0.09965	null	null	6.107	-7.3354	0.321	0.899	10468	1
GO:2001141	regulation of RNA biosynthetic process	0.09969	null	null	6.107	-7.2924	0.321	0.896	10468	1
GO:0031324	negative regulation of cellular metabolic process	0.01165	null	null	5.174	-7.2147	0.351	0.97	9892	1
GO:0051254	positive regulation of RNA metabolic process	0.00535	null	null	4.837	-6.8125	0.354	0.916	10604	1
GO:0010628	positive regulation of gene expression	0.00653	null	null	4.923	-6.7878	0.365	0.935	10604	1
GO:0006357	regulation of transcription from RNA polymerase II promoter	0.01273	4.677	1.498	5.213	-6.7721	0.434	0.428	6357	0
GO:0031325	positive regulation of cellular metabolic process	0.01004	null	null	5.11	-6.757	0.343	0.979	10604	1
GO:0031327	negative regulation of cellular biosynthetic process	0.00768	null	null	4.993	-6.4962	0.358	0.984	9892	1
GO:0048519	negative regulation of biological process	0.01984	5.727	5.063	5.406	-6.4724	0.562	0.332	48519	0
GO:0051172	negative regulation of nitrogen compound metabolic process	0.00792	null	null	5.007	-6.2815	0.371	0.93	9892	1
GO:0048522	positive regulation of cellular process	0.01585	null	null	5.308	-6.279	0.402	0.914	10604	1
GO:0009890	negative regulation of biosynthetic process	0.00772	null	null	4.996	-6.2549	0.375	0.889	9892	1
GO:0045935	positive regulation of nucleobase-containing compound metabolic process	0.006	null	null	4.886	-6.1959	0.353	0.957	10604	1
GO:2000113	negative regulation of cellular macromolecule biosynthetic process	0.00715	null	null	4.963	-6.0482	0.357	0.898	9892	1
GO:0045934	negative regulation of nucleobase-containing compound metabolic process	0.00702	null	null	4.954	-5.8539	0.359	0.957	9892	1
GO:0010558	negative regulation of macromolecule biosynthetic process	0.00739	null	null	4.977	-5.8268	0.362	0.987	9892	1
GO:0051253	negative regulation of RNA metabolic process	0.00626	null	null	4.905	-5.7011	0.36	0.886	9892	1
GO:0048523	negative regulation of cellular process	0.0183	null	null	5.371	-5.4401	0.409	0.918	9892	1
GO:0045893	positive regulation of transcription, DNA-templated	0.00519	null	null	4.823	-5.4191	0.349	0.969	10604	1
GO:0010557	positive regulation of macromolecule biosynthetic process	0.00633	null	null	4.909	-5.4168	0.358	0.932	10604	1
GO:1903508	positive regulation of nucleic acid-templated transcription	0.00519	null	null	4.823	-5.3969	0.35	0.994	10604	1
GO:1902680	positive regulation of RNA biosynthetic process	0.00521	null	null	4.825	-5.3915	0.35	0.989	10604	1
GO:0031532	actin cytoskeleton reorganization	0.00028	null	null	3.555	-5.2976	0.801	0.8	30036	1
GO:0045944	positive regulation of transcription from RNA polymerase II promoter	0.00369	null	null	4.675	-5.2823	0.355	0.939	10604	1
GO:0045892	negative regulation of transcription, DNA-templated	0.00592	null	null	4.881	-5.27	0.354	0.968	9892	1
GO:1903507	negative regulation of nucleic acid-templated transcription	0.00609	null	null	4.893	-5.2441	0.354	0.99	9892	1
GO:1902679	negative regulation of RNA biosynthetic process	0.00612	null	null	4.895	-5.2373	0.354	0.986	9892	1
GO:0000122	negative regulation of transcription from RNA polymerase II promoter	0.00199	null	null	4.408	-5.1586	0.401	0.791	6357	1
GO:0030029	actin filament-based process	0.00398	-5.129	2.397	4.708	-5.1007	0.898	0.168	30029	0
GO:0048513	animal organ development	0.00779	null	null	5	-5.0278	0.857	0.814	48856	1
GO:0031328	positive regulation of cellular biosynthetic process	0.0067	null	null	4.934	-4.9245	0.353	0.986	10604	1
GO:0030036	actin cytoskeleton organization	0.00381	-2.524	5.983	4.69	-4.8125	0.767	0	30036	0
GO:0009891	positive regulation of biosynthetic process	0.00674	null	null	4.937	-4.7399	0.366	0.938	10604	1
GO:0048856	anatomical structure development	0.0254	-4.15	-1.665	5.513	-4.6576	0.881	0	48856	0
GO:0050789	regulation of biological process	0.19373	5.139	4.392	6.395	-4.3143	0.451	0.669	50789	0
GO:0098582	innate vocalization behavior	0	-2.303	-4.388	1.505	-4.2441	0.962	0.044	98582	0
GO:1903632	positive regulation of aminoacyl-tRNA ligase activity	0	6.792	-1.645	1.544	-4.2441	0.743	0.146	1903632	0
GO:1990456	mitochondrion-ER tethering	2e-05	0.773	6.759	2.301	-4.2441	0.672	0.293	1990456	0
GO:0044087	regulation of cellular component biogenesis	0.00404	2.16	5.444	4.715	-3.9914	0.542	0.406	44087	0
GO:0048588	developmental cell growth	0.00049	null	null	3.803	-3.9431	0.815	0.814	16049	1
GO:1903391	regulation of adherens junction organization	0.0001	0.761	5.282	3.122	-3.9355	0.592	0.33	1903391	0
GO:0051128	regulation of cellular component organization	0.01586	2.255	5.011	5.308	-3.8827	0.476	0.501	51128	0
GO:0016049	cell growth	0.00153	-5.716	1.704	4.294	-3.8697	0.878	0.155	16049	0
GO:0090304	nucleic acid metabolic process	0.21449	3.904	-3.959	6.44	-3.8447	0.732	0.239	90304	0
GO:1903630	regulation of aminoacyl-tRNA ligase activity	0	null	null	1.58	-3.7696	0.743	0.849	1903632	1
GO:1904184	positive regulation of pyruvate dehydrogenase activity	1e-05	6.295	0.057	2.09	-3.7696	0.558	0.558	1904184	0
GO:0044089	positive regulation of cellular component biogenesis	0.00193	null	null	4.394	-3.7375	0.429	0.732	10604	1
GO:0055007	cardiac muscle cell differentiation	0.00019	-4.386	-0.66	3.393	-3.7167	0.836	0.568	55007	0
GO:0065007	biological regulation	0.20498	-0.682	-5.009	6.42	-3.6946	0.983	0	65007	0
GO:0007010	cytoskeleton organization	0.00786	-2.017	7.448	5.004	-3.684	0.787	0.616	7010	0
GO:0051130	positive regulation of cellular component organization	0.00374	null	null	4.681	-3.5817	0.388	0.78	10604	1
GO:0061470	T follicular helper cell differentiation	1e-05	-4.4	-1.304	2.097	-3.4698	0.852	0.456	61470	0
GO:0071072	negative regulation of phospholipid biosynthetic process	4e-05	6.916	2.076	2.672	-3.4698	0.522	0.527	71072	0
GO:1904182	regulation of pyruvate dehydrogenase activity	0	null	null	1.519	-3.4698	0.682	0.7	1904184	1
GO:0032502	developmental process	0.02812	1.005	-5.746	5.557	-3.4672	0.979	0	32502	0
GO:0031290	retinal ganglion cell axon guidance	6e-05	-3.272	4.066	2.921	-3.4225	0.762	0.521	31290	0
GO:0050794	regulation of cellular process	0.1884	null	null	6.383	-3.3116	0.423	0.761	50789	1
GO:0010638	positive regulation of organelle organization	0.00205	null	null	4.42	-3.2874	0.406	0.736	10604	1
GO:0000956	nuclear-transcribed mRNA catabolic process	0.00137	3.695	-5.231	4.244	-3.279	0.808	0.027	956	0
GO:0016043	cellular component organization	0.07239	null	null	5.968	-3.1624	0.768	0.755	6996	1
GO:0045814	negative regulation of gene expression, epigenetic	0.00089	6.567	2.655	4.055	-3.1574	0.46	0.674	45814	0
GO:0040029	regulation of gene expression, epigenetic	0.0013	6.712	3.766	4.224	-3.1361	0.561	0.34	40029	0
GO:0048670	regulation of collateral sprouting	4e-05	null	null	2.74	-3.1146	0.554	0.829	31290	1
GO:0050730	regulation of peptidyl-tyrosine phosphorylation	0.00045	4.995	2.117	3.759	-3.0825	0.572	0.571	50730	0
GO:0010942	positive regulation of cell death	0.00114	2.873	2.021	4.165	-3.0804	0.492	0.698	10942	0
GO:0035795	negative regulation of mitochondrial membrane permeability	1e-05	0.297	7.11	1.944	-3.0762	0.675	0.482	35795	0
GO:1904030	negative regulation of cyclin-dependent protein kinase activity	7e-05	5.752	1.304	2.932	-3.0615	0.495	0.635	1904030	0
GO:0006996	organelle organization	0.03595	-2.164	7.167	5.664	-3.0521	0.771	0.652	6996	0
GO:0016569	covalent chromatin modification	0.00424	-1.364	6.34	4.736	-3.0467	0.736	0.507	16569	0
GO:0090109	regulation of cell-substrate junction assembly	0.0001	null	null	3.089	-3.0376	0.585	0.957	1903391	1
GO:0051893	regulation of focal adhesion assembly	0.0001	null	null	3.089	-3.0376	0.576	0.91	1903391	1
GO:0035051	cardiocyte differentiation	0.00026	null	null	3.518	-3.0376	0.833	0.792	55007	1
GO:0050770	regulation of axonogenesis	0.00033	null	null	3.625	-3.0339	0.517	0.763	31290	1
GO:0071840	cellular component organization or biogenesis	8.568%	1.814	4.764	6.041	-3.0052	0.980	0.000	71840	0
